# *In situ* single-cell analysis of canonical breast cancer biomarkers: phenotypic heterogeneity and implications on response to HER2 targeting agents

**DOI:** 10.1101/2022.09.21.508826

**Authors:** Garazi Serna, Eloy García, Roberta Fasani, Xavier Guardia, Tomas Pascual, Laia Paré, Fiorella Ruiz-Pace, Antonio Llombart-Cussac, Javier Cortes, Aleix Prat, Paolo Nuciforo

## Abstract

Breast cancer is a heterogeneous disease. Tumor cells and the surrounding microenvironment form an ecosystem that determine disease progression and response to therapy. To characterize the breast cancer ecosystem and the changes induced by targeted treatment selective pressure, we analyzed 136 HER2-positive tumor samples for the expression of canonical BC tumor diagnostic proteins at a single cell level without disrupting the spatial context. The combined expression of HER2, ER, PR, and Ki67 in more than a million cells was evaluated using a tumor-centric panel combining the four biomarkers in a single tissue section by sequential immunohistochemistry to derive 16 tumor cell phenotypes. Spatial interactions between individual tumor cells and cytotoxic T cells were studied to determine the immune characteristics of the ecosystem and the impact on response to treatment. HER2-positive tumors displayed individuality in tumor cells and immune cells composition, including intrinsic phenotype dominance which only partially overlapped with molecular intrinsic subtyping determined by PAM50 analysis. This single cell analysis of canonical BC biomarkers deepens our understanding of the complex biology of HER2-positive BC and suggests that individual cell-based patient classification may facilitate identification of optimal responders or resistant individual to HER2-targeted therapies.
