## SUPPLEMENTARY TABLES for "*In situ* single-cell analysis of canonical breast cancer biomarkers: phenotypic heterogeneity and implications on response to HER2 targeting agents"

### Sheet: Supp Table S1
ANTIBODY	CLONE	SUPPLIER	REFERENCE	ANTIGEN RETRIEVAL	PRIMARY ANTIBODY	SECONDARY ANTIBODY
PR	1E2	Ventana	790-2223	CC1 48' 95º	40' 37º	HRP RB 8'
KI67	MIB-1	Dako	M7240	CC2 8' 100º CC1 72' 95º	1H 32' 1/100	HRP MS 20'
HER2	4B5	Ventana	790-2991	CC2 8' 100º CC1 40' 95º	60' 37º	HRP RB 16'
ER	SP1	Ventana	790-4324	CC2 8' 100º CC1 56' 95º	1h 32'	HRP RB 16'
PANCK	AE1/AE3/PCK26	Ventana	760-2595	CC2 8' 100º CC1 24' 95º	24' 36º	HRP MS 8'
Supplementary Table S1. Antibodies and protocols used for the study.

### Sheet: Supp Table S2
CLASSES	1	2	3	4	5	6	7	8	9	10	11	12	13	14	15	16
SUBTYPE CLASSIFICATION	LumB	LumB	LumB	LumB	LumB	Her2-e	LumB	Her2-e	LumB	LumB	LumA	LumA	LumB	TN	LumA	TN
HER2
ER
PR
KI67
Supplementary table S2. The 16 generated pheotypes, subtype classification and expression of the 4 canonical biomarkers.

### Sheet: Supp Table S3
Subtypes	Intrinsic cell subtype	median	iqr
Class.01.percent	LumB	0.09	0.96
Class.02.percent	LumB	0.04	0.35
Class.03.percent	LumB	0.45	12.02
Class.04.percent	LumB	0.31	1.43
Class.05.percent	LumB	0.32	3.58
Class.06.percent	HER2E	1.53	16.71
Class.07.percent	LumB	3.63	29.01
Class.08.percent	HER2E	11.44	61.79
Class.09.percent	LumB	0.00	0.09
Class.10.percent	LumB	0.00	0.04
Class.11.percent	LumA	0.05	1.40
Class.12.percent	LumA	0.19	0.58
Class.13.percent	LumB	0.00	0.14
Class.14.percent	TN	0.21	0.53
Class.15.percent	LumA	0.21	3.12
Class.16.percent	TN	3.87	9.04
LUM_A		1.14	11.27
HER2-ENRICHED		15.05	84.04
LUM_B		29.27	72.60
TN		4.30	10.25
percent.Ki67.cells.mihc		16.38	19.68
percent.PR.cells.mihc		5.75	29.72
percent.ER.cells.mihc		57.89	88.56
percent.HER2.cells.mihc		92.35	37.84
Supplementary Table S3. Median and IRQ of all samples for the different phenotypes, subtype classification and general expression of the 4 canonical biomarkers.

### Sheet: Supp Table S4
VARIABLE	variable	n	mean	sd	median	IQR	p.value
BASAL	percent.HER2.cells.mihc	8	49.8428	42.0755	48.5602	81.7451	0.0750145
NON	percent.HER2.cells.mihc	128	77.0384	30.0088	92.542	34.5497	0.0750145
BASAL	percent.PR.cells.mihc	8	1.59252	1.5776	0.93089	2.67486	0.00322212
NON	percent.PR.cells.mihc	128	23.3242	30.1285	7.45786	31.3584	0.00322212
BASAL	percent.Ki67.cells.mihc	8	44.4403	11.6855	43.2768	17.2221	1.81286e-05
NON	percent.Ki67.cells.mihc	128	16.4225	12.0771	15.3219	18.3591	1.81286e-05
BASAL	percent.ER.cells.mihc	8	15.9807	29.5408	0.12062	14.8839	0.0305452
NON	percent.ER.cells.mihc	128	48.7945	41.9901	65.1181	89.2099	0.0305452
HER2E	percent.HER2.cells.mihc	62	92.3043	13.458	97.8538	6.15605	3.44544e-11
NON	percent.HER2.cells.mihc	74	61.3081	34.8909	76.8631	61.9859	3.44544e-11
HER2E	percent.PR.cells.mihc	62	17.9831	27.3908	4.13973	16.3021	0.0775257
NON	percent.PR.cells.mihc	74	25.4499	31.2323	11.5863	35.9072	0.0775257
HER2E	percent.Ki67.cells.mihc	62	24.2539	11.1997	23.3515	11.7475	1.53486e-09
NON	percent.Ki67.cells.mihc	74	12.89	13.5396	8.5692	13.1725	1.53486e-09
HER2E	percent.ER.cells.mihc	62	25.7906	36.8632	1.72513	57.1055	6.0367e-07
NON	percent.ER.cells.mihc	74	64.5206	37.861	85.7676	55.8657	6.0367e-07
LUMINAL	percent.HER2.cells.mihc	48	59.3288	35.2399	68.1967	63.8637	2.88312e-06
NON	percent.HER2.cells.mihc	88	84.2259	25.0767	95.6571	14.718	2.88312e-06
LUMINAL	percent.PR.cells.mihc	48	32.974	34.6362	19.0454	46.6622	0.000420492
NON	percent.PR.cells.mihc	88	16.0851	24.8239	3.7864	14.2882	0.000420492
LUMINAL	percent.Ki67.cells.mihc	48	9.43078	7.90731	6.09601	11.0327	5.43255e-09
NON	percent.Ki67.cells.mihc	88	22.7832	13.9433	20.9347	15.8962	5.43255e-09
LUMINAL	percent.ER.cells.mihc	48	84.1515	20.6495	89.6727	11.0921	2.91371e-13
NON	percent.ER.cells.mihc	88	26.5258	36.3507	3.00166	59.3155	2.91371e-13
Supplementary Table S4. Percentage of expression of the 4 canonical biomarkers in PAM50 groups.

### Sheet: Supp Table S5
VARIABLE	variable	n	mean	sd	median	IQR	p.value
Her2	Class.6.percent	62	14.6976	11.3712	15.5563	19.2365	2.2221e-13
No-her2	Class.6.percent	74	2.98648	6.8276	0.158907	1.51796	2.2221e-13
Her2	Class.2.percent	62	1.62229	3.94805	0.25977	1.14307	4.73397e-11
No-her2	Class.2.percent	74	0.168472	0.704069	0	0.0487279	4.73397e-11
LumA	Class.6.percent	37	0.78422	3.13016	0.0633312	0.215983	8.89087e-11
No-LumA	Class.6.percent	99	11.1438	11.3722	8.2038	18.0491	8.89087e-11
Her2	Class.15.percent	62	0.624005	2.78071	0	0.142725	2.09182e-10
No-her2	Class.15.percent	74	14.2145	22.4348	1.85489	20.4221	2.09182e-10
Her2	Class.8.percent	62	47.9518	29.4704	58.9628	53.1183	1.77435e-09
No-her2	Class.8.percent	74	16.0019	27.4677	2.69559	11.0924	1.77435e-09
Her2	Class.11.percent	62	0.805886	3.42984	0	0.0329237	2.36447e-09
No-her2	Class.11.percent	74	6.69579	14.0655	0.700186	6.45569	2.36447e-09
LumA	Class.15.percent	37	18.4831	25.1183	4.51031	25.0773	1.45897e-08
No-LumA	Class.15.percent	99	4.10793	12.44	0.0279701	0.909445	1.45897e-08
LumA	Class.8.percent	37	7.49791	19.2647	1.9802	3.73676	1.89134e-08
No-LumA	Class.8.percent	99	39.1892	32.2745	39.6634	62.7713	1.89134e-08
Her2	Class.4.percent	62	4.39675	9.57953	1.07886	3.70124	3.0198e-08
No-her2	Class.4.percent	74	0.849276	3.22971	0.133499	0.478545	3.0198e-08
LumA	Class.11.percent	37	10.5542	18.4919	1.73621	7.16923	5.49791e-08
No-LumA	Class.11.percent	99	1.56513	4.33719	0	0.352462	5.49791e-08
Her2	Class.13.percent	62	0.283089	1.49017	0	0.0047792	4.01301e-07
No-her2	Class.13.percent	74	1.60905	3.78785	0.0793661	0.669217	4.01301e-07
LumA	Class.2.percent	37	0.0548428	0.179943	0	0.0136024	7.27334e-07
No-LumA	Class.2.percent	99	1.12141	3.23643	0.126518	0.594871	7.27334e-07
Her2	Class.9.percent	62	0.442949	2.64439	0	0	2.19787e-06
No-her2	Class.9.percent	74	0.699409	1.7411	0.0509955	0.281707	2.19787e-06
Her2	Class.16.percent	62	4.19609	5.9632	1.6843	4.0689	1.11498e-05
No-her2	Class.16.percent	74	11.388	13.6801	6.29961	10.4176	1.11498e-05
LumA	Class.9.percent	37	0.831517	1.61922	0.108225	0.774799	1.25966e-05
No-LumA	Class.9.percent	99	0.489424	2.37447	0	0.0145459	1.25966e-05
LumA	Class.3.percent	37	20.484	26.9805	7.9556	33.3327	2.22377e-05
No-LumA	Class.3.percent	99	7.69937	16.4765	0.289143	3.35879	2.22377e-05
LumA	Class.13.percent	37	1.34566	2.78046	0.128866	1.63524	0.000143706
No-LumA	Class.13.percent	99	0.877093	3.12647	0	0.0786761	0.000143706
No-normal	Class.16.percent	118	6.91392	10.1807	3.22266	7.32986	0.000261308
Normal	Class.16.percent	18	15.9459	15.6711	11.674	12.2948	0.000261308
LumB	Class.13.percent	11	5.76682	7.16542	1.78881	11.9167	0.000347523
No-LumB	Class.13.percent	125	0.585492	1.92041	0	0.1198	0.000347523
Her2	Class.7.percent	62	9.6531	16.8098	0.893745	9.61314	0.000569702
No-her2	Class.7.percent	74	22.5552	24.6874	12.5073	41.471	0.000569702
LumB	Class.15.percent	11	24.5408	23.5348	24.2829	43.9611	0.000644778
No-LumB	Class.15.percent	125	6.56489	16.7137	0.1468	2.09196	0.000644778
LumA	Class.7.percent	37	26.3846	27.2447	13.798	50.4241	0.00101407
No-LumA	Class.7.percent	99	13.0439	19.1205	1.47616	22.4995	0.00101407
LumB	Class.8.percent	11	1.88559	1.93944	0.837321	2.09061	0.00119206
No-LumB	Class.8.percent	125	33.0913	32.7021	19.7666	63.6418	0.00119206
Her2	Class.3.percent	62	7.56013	17.3847	0.15848	2.59468	0.00138213
No-her2	Class.3.percent	74	14.2083	22.6001	1.60356	19.2971	0.00138213
Basal	Class.14.percent	8	21.5388	22.8358	13.9207	41.3541	0.00141268
No-basal	Class.14.percent	128	0.622691	1.26985	0.198166	0.400673	0.00141268
LumB	Class.5.percent	11	6.56102	5.32556	6.76528	5.72626	0.00143674
No-LumB	Class.5.percent	125	3.12377	7.47388	0.261302	2.26721	0.00143674
LumB	Class.6.percent	11	0.237116	0.48363	0.0588408	0.112387	0.00187277
No-LumB	Class.6.percent	125	9.03716	11.0468	3.05085	17.4789	0.00187277
LumA	Class.4.percent	37	0.683763	2.12993	0.141844	0.261651	0.001894
No-LumA	Class.4.percent	99	3.13278	8.11836	0.488075	2.13545	0.001894
Basal	Class.10.percent	8	0.193369	0.242358	0.0640405	0.278515	0.00357009
No-basal	Class.10.percent	128	0.0691705	0.206648	0	0.0339814	0.00357009
LumB	Class.9.percent	11	1.55054	3.21143	0.0921978	0.770683	0.00433259
No-LumB	Class.9.percent	125	0.497306	2.07855	0	0.0868684	0.00433259
LumB	Class.7.percent	11	32.8375	21.8183	32.4479	29.5691	0.00477828
No-LumB	Class.7.percent	125	15.2509	21.8972	3.15925	25.8097	0.00477828
Her2	Class.12.percent	62	0.558411	1.6526	0.0886322	0.370625	0.0058139
No-her2	Class.12.percent	74	1.19703	3.38141	0.291626	0.634319	0.0058139
LumB	Class.4.percent	11	0.215005	0.400564	0.0142389	0.192071	0.00788106
No-LumB	Class.4.percent	125	2.66464	7.36247	0.340638	1.64844	0.00788106
LumB	Class.11.percent	11	4.19329	6.88595	0.66923	5.49916	0.00959257
No-LumB	Class.11.percent	125	3.99462	11.3078	0.020931	1.39082	0.00959257
LumA	Class.12.percent	37	1.25454	2.3987	0.324675	0.684375	0.0120527
No-LumA	Class.12.percent	99	0.77559	2.86021	0.120428	0.390372	0.0120527
Basal	Class.16.percent	8	27.7055	22.3386	32.1998	38.6788	0.0126802
No-basal	Class.16.percent	128	6.88456	9.22954	3.60174	7.69459	0.0126802
LumB	Class.2.percent	11	0.0480324	0.118543	0	0.00944347	0.0145358
No-LumB	Class.2.percent	125	0.900165	2.91108	0.052217	0.403648	0.0145358
Basal	Class.3.percent	8	0.342553	0.634287	0	0.342044	0.0188936
No-basal	Class.3.percent	128	11.8547	21.0384	0.507293	13.1651	0.0188936
LumB	Class.1.percent	11	3.60443	5.66934	0.470727	4.81111	0.0311124
No-LumB	Class.1.percent	125	1.85345	4.60297	0.0696379	0.939829	0.0311124
Basal	Class.4.percent	8	0.203909	0.363098	0.0815846	0.125724	0.0390649
No-basal	Class.4.percent	128	2.60792	7.28464	0.339238	1.53681	0.0390649
LumB	Class.3.percent	11	13.8565	18.8739	5.46259	21.3381	0.0992785
No-LumB	Class.3.percent	125	10.9418	20.784	0.439189	9.55711	0.0992785
Basal	Class.7.percent	8	7.81303	14.8738	0.00366113	6.19252	0.102088
No-basal	Class.7.percent	128	17.2271	22.6455	4.02325	30.0233	0.102088
Basal	Class.6.percent	8	15.0473	13.2064	11.7953	18.6944	0.105994
No-basal	Class.6.percent	128	7.90526	10.6158	1.31411	15.8311	0.105994
Basal	Class.1.percent	8	0.182614	0.420209	0	0.0912898	0.122192
No-basal	Class.1.percent	128	2.10835	4.81998	0.103075	1.07297	0.122192
Basal	Class.15.percent	8	0.213395	0.342798	0.0500413	0.235932	0.12661
No-basal	Class.15.percent	128	8.50666	18.3848	0.270419	3.81026	0.12661
No-normal	Class.8.percent	118	28.9985	31.7707	10.1007	61.8497	0.135383
Normal	Class.8.percent	18	40.8518	36.1377	34.3867	68.1422	0.135383
Basal	Class.11.percent	8	0.144753	0.273045	0	0.124126	0.146371
No-basal	Class.11.percent	128	4.25231	11.2951	0.0617692	1.76785	0.146371
No-normal	Class.12.percent	118	0.73132	1.82986	0.180415	0.407148	0.173216
Normal	Class.12.percent	18	2.05032	5.92155	0.319312	1.04462	0.173216
LumA	Class.14.percent	37	0.307968	0.385412	0.214848	0.362803	0.204493
No-LumA	Class.14.percent	99	2.43051	8.46507	0.213059	0.734695	0.204493
LumA	Class.16.percent	37	7.82421	8.02438	5.6338	9.74196	0.258626
No-LumA	Class.16.percent	99	8.21588	12.4759	3.39647	8.54051	0.258626
LumA	Class.1.percent	37	1.80175	3.87284	0.181365	1.89125	0.341444
No-LumA	Class.1.percent	99	2.06733	4.98752	0.0696379	0.692754	0.341444
No-normal	Class.10.percent	118	0.069998	0.187994	0	0.0478022	0.342654
Normal	Class.10.percent	18	0.118945	0.323423	0	0.018423	0.342654
LumB	Class.12.percent	11	0.255496	0.386849	0.098668	0.180041	0.351132
No-LumB	Class.12.percent	125	0.963128	2.85181	0.204834	0.606503	0.351132
Her2	Class.1.percent	62	2.52403	5.71342	0.0451332	0.93423	0.359884
No-her2	Class.1.percent	74	1.5519	3.61983	0.182797	0.966302	0.359884
No-normal	Class.6.percent	118	9.01065	11.3645	1.38606	17.6868	0.378221
Normal	Class.6.percent	18	3.83312	4.77633	2.70489	4.69716	0.378221
No-normal	Class.2.percent	118	0.887203	2.9585	0.0376556	0.352553	0.407642
Normal	Class.2.percent	18	0.464394	1.36003	0.00722022	0.243809	0.407642
Her2	Class.14.percent	62	0.712624	1.45652	0.173749	0.435988	0.408049
No-her2	Class.14.percent	74	2.80854	9.70207	0.265128	0.610362	0.408049
Her2	Class.5.percent	62	3.89741	8.69651	0.209206	4.00544	0.441441
No-her2	Class.5.percent	74	2.98652	6.06832	0.363738	3.27491	0.441441
No-normal	Class.14.percent	118	1.96385	7.77904	0.214262	0.421223	0.467229
Normal	Class.14.percent	18	1.12668	1.84844	0.24438	1.29931	0.467229
No-normal	Class.9.percent	118	0.639758	2.33881	0	0.0924296	0.491971
Normal	Class.9.percent	18	0.207093	0.648779	0	0.0570016	0.491971
Basal	Class.13.percent	8	0.0297567	0.0461049	0.00652713	0.0371584	0.501738
No-basal	Class.13.percent	128	1.0655	3.11722	0	0.158011	0.501738
No-normal	Class.5.percent	118	3.67083	7.82998	0.322961	4.17391	0.531096
Normal	Class.5.percent	18	1.63803	2.32533	0.580999	1.91361	0.531096
Basal	Class.5.percent	8	7.22877	14.6319	0.00583684	4.46276	0.554956
No-basal	Class.5.percent	128	3.16259	6.70317	0.340803	3.58402	0.554956
No-normal	Class.3.percent	118	11.7101	21.3252	0.488085	12.8348	0.574211
Normal	Class.3.percent	18	7.68598	14.8568	0.375116	4.27621	0.574211
No-normal	Class.1.percent	118	2.23953	4.99597	0.0809926	1.34511	0.574443
Normal	Class.1.percent	18	0.392555	0.597966	0.175518	0.536872	0.574443
No-normal	Class.11.percent	118	4.13352	11.6361	0.0416788	1.04497	0.575794
Normal	Class.11.percent	18	3.20547	5.28556	0.39683	3.489	0.575794
Basal	Class.9.percent	8	0.0258212	0.0393767	0	0.0462216	0.582835
No-basal	Class.9.percent	128	0.617286	2.25784	0	0.101314	0.582835
Basal	Class.2.percent	8	0.193783	0.417096	0.029728	0.134173	0.604535
No-basal	Class.2.percent	128	0.871084	2.88033	0.0352702	0.36164	0.604535
LumB	Class.16.percent	11	4.04948	3.30415	4.17388	3.00264	0.60947
No-LumB	Class.16.percent	125	8.46659	11.8012	3.872	9.3916	0.60947
Basal	Class.8.percent	8	18.8308	22.1376	12.3248	20.8586	0.620703
No-basal	Class.8.percent	128	31.3008	32.9508	11.0591	62.2526	0.620703
No-normal	Class.4.percent	118	2.55842	7.2842	0.291194	1.61973	0.629126
Normal	Class.4.percent	18	1.86394	5.7819	0.414406	0.678873	0.629126
Her2	Class.10.percent	62	0.0726838	0.226701	0	0.0410522	0.666286
No-her2	Class.10.percent	74	0.0796537	0.196337	0	0.0343766	0.666286
No-normal	Class.7.percent	118	16.9359	22.7033	3.44149	29.4204	0.701131
Normal	Class.7.percent	18	14.952	20.2566	5.65054	23.2327	0.701131
LumB	Class.10.percent	11	0.048764	0.101234	0	0.0244065	0.748634
No-LumB	Class.10.percent	125	0.0789149	0.216999	0	0.0419551	0.748634
LumA	Class.5.percent	37	1.66261	3.4637	0.322373	1.09198	0.768258
No-LumA	Class.5.percent	99	4.05177	8.29551	0.32355	5.2282	0.768258
No-normal	Class.15.percent	118	8.42558	18.406	0.207582	2.42503	0.833538
Normal	Class.15.percent	18	5.35229	14.6733	0.705838	3.71123	0.833538
Basal	Class.12.percent	8	0.305717	0.295336	0.210917	0.272138	0.838329
No-basal	Class.12.percent	128	0.943404	2.82196	0.190853	0.615955	0.838329
LumA	Class.10.percent	37	0.0451356	0.0966529	0	0.025507	0.895866
No-LumA	Class.10.percent	99	0.0881894	0.238285	0	0.0401493	0.895866
LumB	Class.14.percent	11	0.34971	0.488822	0.167645	0.161951	0.94263
No-LumB	Class.14.percent	125	1.98535	7.57738	0.214848	0.55977	0.94263
No-normal	Class.13.percent	118	1.11029	3.22854	0	0.139822	0.966929
Normal	Class.13.percent	18	0.31154	0.862598	0.00722022	0.135127	0.966929
Supplementary table S5. Phenotype variations in the PAM50 groups.

### Sheet: Supp Table S6
CLINICOPATHOLOGIC FEATURES	VARIABLE	variable	n	mean	sd	median	IQR	p.value
HR STATUS	HR-	Class.1.percent	59	0.153044	0.39689	0	0.0534014	1.7776e-10
HR STATUS	HR+	Class.1.percent	77	3.4065	5.86798	0.470727	3.15501	1.7776e-10
HR STATUS	HR-	Class.10.percent	59	0.0612931	0.148417	0	0.0321691	0.530783
HR STATUS	HR+	Class.10.percent	77	0.0881101	0.247329	0	0.0577145	0.530783
HR STATUS	HR-	Class.11.percent	59	0.36399	1.76919	0	0	9.3172e-14
HR STATUS	HR+	Class.11.percent	77	6.80491	13.9372	0.66923	6.98418	9.3172e-14
HR STATUS	HR-	Class.12.percent	59	0.749521	3.33017	0.166373	0.35939	0.0532434
HR STATUS	HR+	Class.12.percent	77	1.02571	2.20425	0.258723	0.716692	0.0532434
HR STATUS	HR-	Class.13.percent	59	0.0217154	0.0927855	0	0	1.00667e-10
HR STATUS	HR+	Class.13.percent	77	1.75767	3.87468	0.101215	1.17894	1.00667e-10
HR STATUS	HR-	Class.14.percent	59	3.49968	10.8008	0.19685	0.724328	0.527868
HR STATUS	HR+	Class.14.percent	77	0.591352	1.14989	0.247781	0.398915	0.527868
HR STATUS	HR-	Class.15.percent	59	0.19641	1.01447	0	0.0106701	1.70657e-17
HR STATUS	HR+	Class.15.percent	77	14.0126	22.0671	1.93853	20.2566	1.70657e-17
HR STATUS	HR-	Class.16.percent	59	8.81103	14.0481	3.34764	6.80767	0.306244
HR STATUS	HR+	Class.16.percent	77	7.57165	8.94289	4.72514	9.08941	0.306244
HR STATUS	HR-	Class.2.percent	59	1.52272	4.00115	0.194153	1.07582	1.61072e-05
HR STATUS	HR+	Class.2.percent	77	0.301409	1.02561	0	0.126518	1.61072e-05
HR STATUS	HR-	Class.3.percent	59	0.29004	0.772768	0	0.171965	8.30012e-17
HR STATUS	HR+	Class.3.percent	77	19.5199	24.286	7.9556	33.2955	8.30012e-17
HR STATUS	HR-	Class.4.percent	59	3.90809	9.62672	0.640582	2.77696	0.00572879
HR STATUS	HR+	Class.4.percent	77	1.36192	3.96063	0.209937	0.66912	0.00572879
HR STATUS	HR-	Class.5.percent	59	2.56384	9.00999	0	0.323465	1.5477e-07
HR STATUS	HR+	Class.5.percent	77	4.04384	5.79015	1.35116	6.12366	1.5477e-07
HR STATUS	HR-	Class.6.percent	59	16.1187	10.1234	17.2237	14.4068	1.71671e-15
HR STATUS	HR+	Class.6.percent	77	2.35392	6.92467	0.178611	0.702779	1.71671e-15
HR STATUS	HR-	Class.7.percent	59	3.29072	7.66023	0	1.23418	1.25442e-14
HR STATUS	HR+	Class.7.percent	77	26.9276	24.4081	23.4316	44.553	1.25442e-14
HR STATUS	HR-	Class.8.percent	59	58.3962	26.6039	66.3103	30.1471	1.84622e-16
HR STATUS	HR+	Class.8.percent	77	9.24386	16.5188	2.59179	7.61217	1.84622e-16
HR STATUS	HR-	Class.9.percent	59	0.0518536	0.358937	0	0	7.98758e-10
HR STATUS	HR+	Class.9.percent	77	0.989088	2.84063	0.0344234	0.458716	7.98758e-10
HR STATUS	HR-	HER.POS	59	86.2433	25.4288	96.0273	7.52287	2.37566e-05
HR STATUS	HR+	HER.POS	77	67.1589	32.9781	80.14	57.1892	2.37566e-05
HR STATUS	HR-	HER2.NEG	59	13.7555	25.4294	3.97271	7.52287	2.32976e-05
HR STATUS	HR+	HER2.NEG	77	32.8411	32.9781	19.86	57.1892	2.32976e-05
HR STATUS	HR-	HER2.NEG.ER.NEG	59	13.1215	24.3956	3.69099	7.34714	0.24726
HR STATUS	HR+	HER2.NEG.ER.NEG	77	9.27682	11.0247	5.86032	10.2265	0.24726
HR STATUS	HR-	HER2.NEG.ER.POS	59	0.633969	2.91392	0	0.0488272	3.06145e-17
HR STATUS	HR+	HER2.NEG.ER.POS	77	23.5643	30.0188	4.97667	50.3324	3.06145e-17
HR STATUS	HR-	HER2.POS.ER.NEG	59	79.9457	28.9435	93.4673	21.3476	7.22019e-17
HR STATUS	HR+	HER2.POS.ER.NEG	77	13.2611	23.7021	3.37031	10.3526	7.22019e-17
HR STATUS	HR-	HER2.POS.ER.POS	59	6.29765	15.978	0	3.08605	3.02003e-17
HR STATUS	HR+	HER2.POS.ER.POS	77	53.8978	33.7974	60.0079	61.0635	3.02003e-17
HR STATUS	HR-	HER2-ENRICHED	59	74.5149	29.4449	87.8682	28.7213	5.65551e-17
HR STATUS	HR+	HER2-ENRICHED	77	11.5978	21.9669	2.9549	7.97701	5.65551e-17
HR STATUS	HR-	LUM_A	59	1.30992	5.15159	0.194553	0.529467	4.70274e-14
HR STATUS	HR+	LUM_A	77	21.8432	27.1442	6.27706	36.6114	4.70274e-14
HR STATUS	HR-	LUM_B	59	11.8633	19.7931	3.67321	10.6055	5.24374e-16
HR STATUS	HR+	LUM_B	77	58.396	31.3951	60.6096	54.3357	5.24374e-16
HR STATUS	HR-	percent.ER.cells.mihc	59	6.93161	16.6965	0	4.32266	1.26894e-20
HR STATUS	HR+	percent.ER.cells.mihc	77	77.4621	27.0958	87.5248	18.0261	1.26894e-20
HR STATUS	HR-	percent.HER2.cells.mihc	59	86.2445	25.4294	96.0273	7.52287	2.32976e-05
HR STATUS	HR+	percent.HER2.cells.mihc	77	67.1589	32.9781	80.14	57.1892	2.32976e-05
HR STATUS	HR-	percent.Ki67.cells.mihc	59	23.994	14.3762	22.7271	14.2892	5.00918e-06
HR STATUS	HR+	percent.Ki67.cells.mihc	77	13.5319	11.3247	11.7514	15.6353	5.00918e-06
HR STATUS	HR-	percent.PR.cells.mihc	59	7.10055	14.5753	2.15877	4.26499	4.51307e-10
HR STATUS	HR+	percent.PR.cells.mihc	77	33.4975	33.0981	19.9719	56.5441	4.51307e-10
HR STATUS	HR-	TN	59	12.3107	23.0914	3.5792	7.09024	0.389432
HR STATUS	HR+	TN	77	8.163	9.82332	4.97292	9.99726	0.389432
N STATUS	N.NEG	Class.1.percent	46	2.93186	5.81181	0.149188	1.75255	0.535043
N STATUS	N.POS	Class.1.percent	26	3.15154	6.01947	0.25374	2.92397	0.535043
N STATUS	N.NEG	Class.10.percent	46	0.0809726	0.227755	0	0.0374012	0.56344
N STATUS	N.POS	Class.10.percent	26	0.0808164	0.223203	0.0020931	0.0478022	0.56344
N STATUS	N.NEG	Class.11.percent	46	4.06404	12.731	0.00144999	0.178408	0.38648
N STATUS	N.POS	Class.11.percent	26	3.50889	6.40848	0.0642921	3.85726	0.38648
N STATUS	N.NEG	Class.12.percent	46	0.784819	2.26334	0.145337	0.375661	0.296292
N STATUS	N.POS	Class.12.percent	26	0.436891	0.917602	0.0645958	0.398558	0.296292
N STATUS	N.NEG	Class.13.percent	46	0.499271	2.19703	0	0.0806267	0.718385
N STATUS	N.POS	Class.13.percent	26	2.44266	4.69803	0	3.35085	0.718385
N STATUS	N.NEG	Class.14.percent	46	1.75278	6.34253	0.23042	0.368538	0.846468
N STATUS	N.POS	Class.14.percent	26	0.461132	0.824182	0.160594	0.415674	0.846468
N STATUS	N.NEG	Class.15.percent	46	3.59509	11.1571	0.0406149	1.0983	0.229224
N STATUS	N.POS	Class.15.percent	26	11.1279	22.0359	0.163734	4.69758	0.229224
N STATUS	N.NEG	Class.16.percent	46	5.99887	11.1686	1.72224	4.93449	0.84659
N STATUS	N.POS	Class.16.percent	26	3.76954	4.70926	2.61966	3.48047	0.84659
N STATUS	N.NEG	Class.2.percent	46	1.31179	3.95961	0.070905	0.453143	0.858398
N STATUS	N.POS	Class.2.percent	26	0.70417	1.40865	0.0489463	0.375211	0.858398
N STATUS	N.NEG	Class.3.percent	46	11.3761	20.7175	0.47339	13.147	0.477192
N STATUS	N.POS	Class.3.percent	26	10.2365	17.3071	0.693046	15.3646	0.477192
N STATUS	N.NEG	Class.4.percent	46	3.3701	8.61053	0.363414	2.55289	0.887711
N STATUS	N.POS	Class.4.percent	26	1.8106	3.31677	0.481685	1.12061	0.887711
N STATUS	N.NEG	Class.5.percent	46	5.11072	10.1441	0.346126	5.91145	0.491038
N STATUS	N.POS	Class.5.percent	26	4.52979	8.17146	1.23725	6.16588	0.491038
N STATUS	N.NEG	Class.6.percent	46	11.2819	12.7642	4.26732	21.2836	0.920568
N STATUS	N.POS	Class.6.percent	26	10.6634	11.9086	4.41685	17.8061	0.920568
N STATUS	N.NEG	Class.7.percent	46	14.3352	21.4677	1.34029	23.0445	0.531473
N STATUS	N.POS	Class.7.percent	26	15.0639	20.9331	5.85538	19.5717	0.531473
N STATUS	N.NEG	Class.8.percent	46	32.9282	32.2089	19.4499	62.7726	0.643277
N STATUS	N.POS	Class.8.percent	26	30.5843	31.8268	13.74	62.2701	0.643277
N STATUS	N.NEG	Class.9.percent	46	0.576685	1.99165	0	0.0238858	0.316473
N STATUS	N.POS	Class.9.percent	26	1.42803	4.08912	0	1.03218	0.316473
N STATUS	N.NEG	HER.POS	46	82.6459	28.8607	96.4529	12.8957	0.778426
N STATUS	N.POS	HER.POS	26	76.7442	34.1575	95.8911	32.6011	0.778426
N STATUS	N.NEG	HER2.NEG	46	17.3525	28.8615	3.54712	12.8957	0.778426
N STATUS	N.POS	HER2.NEG	26	23.2558	34.1575	4.10889	32.6011	0.778426
N STATUS	N.NEG	HER2.NEG.ER.NEG	46	8.61744	17.8312	2.16721	5.35252	1
N STATUS	N.POS	HER2.NEG.ER.NEG	26	4.74838	5.80991	3.46388	4.26674	1
N STATUS	N.NEG	HER2.NEG.ER.POS	46	8.73508	22.094	0.108072	1.66249	0.270403
N STATUS	N.POS	HER2.NEG.ER.POS	26	18.5075	30.7206	0.297503	29.5683	0.270403
N STATUS	N.NEG	HER2.POS.ER.NEG	46	48.8921	44.3465	45.9945	92.7463	0.634896
N STATUS	N.POS	HER2.POS.ER.NEG	26	43.7624	43.3262	26.4498	90.2189	0.634896
N STATUS	N.NEG	HER2.POS.ER.POS	46	33.7539	40.3099	5.10361	80.6699	0.816586
N STATUS	N.POS	HER2.POS.ER.POS	26	32.9817	35.1493	21.6181	65.0586	0.816586
N STATUS	N.NEG	HER2-ENRICHED	46	44.2102	42.3694	23.3411	88.3245	0.738265
N STATUS	N.POS	HER2-ENRICHED	26	41.2476	42.056	22.379	84.9117	0.738265
N STATUS	N.NEG	LUM_A	46	8.44395	19.7882	0.649632	2.07933	0.693995
N STATUS	N.POS	LUM_A	26	15.0737	25.5632	0.763177	24.4361	0.693995
N STATUS	N.NEG	LUM_B	46	39.5927	38.8843	27.5779	77.0071	0.995356
N STATUS	N.POS	LUM_B	26	39.448	34.6557	29.8894	63.9351	0.995356
N STATUS	N.NEG	percent.ER.cells.mihc	46	42.489	44.2521	12.0185	92.0102	0.621581
N STATUS	N.POS	percent.ER.cells.mihc	26	51.4892	41.6794	70.7353	90.7532	0.621581
N STATUS	N.NEG	percent.HER2.cells.mihc	46	82.6475	28.8615	96.4529	12.8957	0.778426
N STATUS	N.POS	percent.HER2.cells.mihc	26	76.7442	34.1575	95.8911	32.6011	0.778426
N STATUS	N.NEG	percent.Ki67.cells.mihc	46	23.5476	13.2313	22.6315	15.2626	0.93968
N STATUS	N.POS	percent.Ki67.cells.mihc	26	23.4615	11.3235	21.4445	11.2985	0.93968
N STATUS	N.NEG	percent.PR.cells.mihc	46	24.4964	31.3907	5.22429	37.3454	0.893494
N STATUS	N.POS	percent.PR.cells.mihc	26	21.3574	27.9923	8.8657	21.615	0.893494
N STATUS	N.NEG	TN	46	7.75165	16.9154	2.01121	5.22265	0.878856
N STATUS	N.POS	TN	26	4.23067	5.23201	2.73407	4.12591	0.878856
T SIZE	T1	Class.1.percent	26	4.36318	7.47216	0.669475	4.16076	0.124597
T SIZE	T2.3	Class.1.percent	46	2.24702	4.61015	0.0903951	1.71704	0.124597
T SIZE	T1	Class.10.percent	26	0.0283464	0.0568985	0	0.0237881	0.183272
T SIZE	T2.3	Class.10.percent	46	0.11063	0.274321	0	0.0657282	0.183272
T SIZE	T1	Class.11.percent	26	3.68477	11.3808	0.0371223	0.655954	0.676361
T SIZE	T2.3	Class.11.percent	46	3.96463	10.6312	0	0.467486	0.676361
T SIZE	T1	Class.12.percent	26	0.348262	0.731525	0.128613	0.235139	0.985877
T SIZE	T2.3	Class.12.percent	46	0.834914	2.29138	0.087133	0.663756	0.985877
T SIZE	T1	Class.13.percent	26	1.26862	3.63085	0.0130499	0.0806267	0.737731
T SIZE	T2.3	Class.13.percent	46	1.16286	3.3399	0	0.126599	0.737731
T SIZE	T1	Class.14.percent	26	1.82568	7.69191	0.1424	0.402474	0.545609
T SIZE	T2.3	Class.14.percent	46	0.981518	2.84398	0.23042	0.382393	0.545609
T SIZE	T1	Class.15.percent	26	6.37662	18.3032	0.327826	1.17968	0.394257
T SIZE	T2.3	Class.15.percent	46	6.28059	15.1353	0.0357127	1.19815	0.394257
T SIZE	T1	Class.16.percent	26	4.9052	11.5992	1.6843	3.05494	0.610008
T SIZE	T2.3	Class.16.percent	46	5.35697	8.00455	2.12577	4.76685	0.610008
T SIZE	T1	Class.2.percent	26	0.18561	0.343498	0.0489463	0.187838	0.188741
T SIZE	T2.3	Class.2.percent	46	1.60489	4.01348	0.104097	1.21564	0.188741
T SIZE	T1	Class.3.percent	26	15.8948	24.5541	0.697244	22.5014	0.160399
T SIZE	T2.3	Class.3.percent	46	8.1779	15.4653	0.336308	10.347	0.160399
T SIZE	T1	Class.4.percent	26	1.10191	1.8782	0.443284	1.07389	0.663293
T SIZE	T2.3	Class.4.percent	46	3.77066	8.74996	0.348463	3.31468	0.663293
T SIZE	T1	Class.5.percent	26	5.81157	11.3482	1.37449	5.42945	0.247784
T SIZE	T2.3	Class.5.percent	46	4.38624	8.2358	0.187148	6.32446	0.247784
T SIZE	T1	Class.6.percent	26	8.27397	10.5201	0.988767	18.1497	0.136247
T SIZE	T2.3	Class.6.percent	46	12.6325	13.1664	9.68529	21.0633	0.136247
T SIZE	T1	Class.7.percent	26	15.5392	21.8408	4.17473	20.2765	0.374551
T SIZE	T2.3	Class.7.percent	46	14.0666	20.9449	0.893745	23.6831	0.374551
T SIZE	T1	Class.8.percent	26	29.3847	33.9975	7.78466	65.6814	0.51523
T SIZE	T2.3	Class.8.percent	46	33.6063	30.8785	24.6455	58.9639	0.51523
T SIZE	T1	Class.9.percent	26	1.00751	2.64624	0	0.170008	0.885469
T SIZE	T2.3	Class.9.percent	46	0.814374	3.10153	0	0.0665976	0.885469
T SIZE	T1	HER.POS	26	80.555	33.553	95.8782	9.30269	0.906672
T SIZE	T2.3	HER.POS	46	80.492	29.471	96.2062	20.0213	0.906672
T SIZE	T1	HER2.NEG	26	19.445	33.553	4.12177	9.30269	0.906672
T SIZE	T2.3	HER2.NEG	46	19.5065	29.4719	3.79377	20.0213	0.906672
T SIZE	T1	HER2.NEG.ER.NEG	26	7.10749	19.1824	2.09369	4.20953	0.791941
T SIZE	T2.3	HER2.NEG.ER.NEG	46	7.28403	11.7386	2.84688	5.54453	0.791941
T SIZE	T1	HER2.NEG.ER.POS	26	12.3375	28.4799	0.464884	2.11966	0.511527
T SIZE	T2.3	HER2.NEG.ER.POS	46	12.2224	24.4353	0.17551	4.14933	0.511527
T SIZE	T1	HER2.POS.ER.NEG	26	38.9462	44.5364	10.7648	91.5363	0.15771
T SIZE	T2.3	HER2.POS.ER.NEG	46	51.6143	43.1047	55.0212	93.772	0.15771
T SIZE	T1	HER2.POS.ER.POS	26	41.6088	42.3825	22.6371	84.8872	0.105745
T SIZE	T2.3	HER2.POS.ER.POS	46	28.8777	35.4079	6.27983	61.1655	0.105745
T SIZE	T1	HER2-ENRICHED	26	37.6587	43.4234	10.3091	88.5985	0.28336
T SIZE	T2.3	HER2-ENRICHED	46	46.2387	41.3073	34.617	86.0851	0.28336
T SIZE	T1	LUM_A	26	10.4097	23.76	0.800133	2.1253	0.864778
T SIZE	T2.3	LUM_A	46	11.0801	21.3786	0.521476	7.23272	0.864778
T SIZE	T1	LUM_B	26	45.2008	40.7816	33.0632	83.3523	0.28024
T SIZE	T2.3	LUM_B	46	36.3411	35.0183	27.8127	67.5554	0.28024
T SIZE	T1	percent.ER.cells.mihc	26	53.9463	44.8982	79.0638	93.1904	0.0669943
T SIZE	T2.3	percent.ER.cells.mihc	46	41.1002	42.1001	23.9416	88.4588	0.0669943
T SIZE	T1	percent.HER2.cells.mihc	26	80.555	33.553	95.8782	9.30269	0.906672
T SIZE	T2.3	percent.HER2.cells.mihc	46	80.4935	29.4719	96.2062	20.0213	0.906672
T SIZE	T1	percent.Ki67.cells.mihc	26	22.7645	11.867	21.4824	9.85598	0.775434
T SIZE	T2.3	percent.Ki67.cells.mihc	46	23.9415	12.9444	22.4133	17.5236	0.775434
T SIZE	T1	percent.PR.cells.mihc	26	26.6144	34.1057	7.54423	35.8104	0.7488
T SIZE	T2.3	percent.PR.cells.mihc	46	21.525	27.7227	6.78019	27.0009	0.7488
T SIZE	T1	TN	26	6.73088	19.2096	1.86601	3.64414	0.685846
T SIZE	T2.3	TN	46	6.33849	10.0425	2.3441	5.07918	0.685846
Supplementary Table S6. Phenotype distribution according to the clinicopathological features of the tumor.

### Sheet: Supp Table S7
VARIABLE	variable	n	mean	sd	median	IQR	p.value
TILS.HIGH	Class.1.percent	19	0.946005	2.51154	0	0.432926	0.238504
TILS.LOW	Class.1.percent	115	2.2031	4.98441	0.111152	1.3509	0.238504
TILS.HIGH	Class.10.percent	19	0.0317174	0.0467511	0.00573296	0.0378694	0.557011
TILS.LOW	Class.10.percent	115	0.0795344	0.220356	0	0.0364589	0.557011
TILS.HIGH	Class.11.percent	19	1.16877	2.90994	0	0.400228	0.0763048
TILS.LOW	Class.11.percent	115	4.54997	11.8316	0.0692521	1.79948	0.0763048
TILS.HIGH	Class.12.percent	19	0.361897	0.47624	0.248139	0.354948	0.923561
TILS.LOW	Class.12.percent	115	1.00141	2.96739	0.172615	0.629419	0.923561
TILS.HIGH	Class.13.percent	19	0.035415	0.0608141	0	0.0547131	0.104231
TILS.LOW	Class.13.percent	115	1.18216	3.26948	0.0130543	0.177708	0.104231
TILS.HIGH	Class.14.percent	19	0.970269	1.78596	0.29191	0.817149	0.684892
TILS.LOW	Class.14.percent	115	1.86882	7.72251	0.19685	0.439487	0.684892
TILS.HIGH	Class.15.percent	19	4.32334	15.678	0.0157208	0.606073	0.0677912
TILS.LOW	Class.15.percent	115	8.76883	18.3933	0.349895	4.27693	0.0677912
TILS.HIGH	Class.16.percent	19	9.60223	12.7575	4.53205	10.325	0.337075
TILS.LOW	Class.16.percent	115	7.68156	11.1179	3.86949	8.01644	0.337075
TILS.HIGH	Class.2.percent	19	0.634381	1.59054	0.202703	0.385608	0.0844025
TILS.LOW	Class.2.percent	115	0.857084	2.97896	0.0216053	0.277806	0.0844025
TILS.HIGH	Class.3.percent	19	8.38195	24.8603	0.0471624	0.43327	0.0239571
TILS.LOW	Class.3.percent	115	11.8338	20.0088	0.614502	14.2499	0.0239571
TILS.HIGH	Class.4.percent	19	1.07296	1.54187	0.337838	1.59244	0.87799
TILS.LOW	Class.4.percent	115	2.69835	7.66317	0.28565	1.17085	0.87799
TILS.HIGH	Class.5.percent	19	4.15453	12.4175	0.314416	1.58041	0.722694
TILS.LOW	Class.5.percent	115	3.33651	6.29657	0.332514	4.42429	0.722694
TILS.HIGH	Class.6.percent	19	11.8127	11.5202	8.93768	15.4058	0.0264114
TILS.LOW	Class.6.percent	115	7.52254	10.6294	0.712974	14.7639	0.0264114
TILS.HIGH	Class.7.percent	19	6.02625	7.23047	3.74155	8.95496	0.212602
TILS.LOW	Class.7.percent	115	18.7223	23.5473	4.08486	33.9797	0.212602
TILS.HIGH	Class.8.percent	19	50.4341	31.2654	59.3245	47.5248	0.00471571
TILS.LOW	Class.8.percent	115	27.0117	31.6955	6.2622	59.3735	0.00471571
TILS.HIGH	Class.9.percent	19	0.043454	0.167604	0	0	0.0247087
TILS.LOW	Class.9.percent	115	0.681683	2.37353	0	0.123625	0.0247087
TILS.HIGH	HER.POS	19	83.4629	23.8437	93.6514	14.1453	0.655255
TILS.LOW	HER.POS	115	74.1854	32.4072	91.4254	38.4189	0.655255
TILS.HIGH	HER2.NEG	19	16.5371	23.8437	6.34861	14.1453	0.655255
TILS.LOW	HER2.NEG	115	25.814	32.4077	8.5746	38.4189	0.655255
TILS.HIGH	HER2.NEG.ER.NEG	19	10.9661	14.7803	5.59951	10.1046	0.407005
TILS.LOW	HER2.NEG.ER.NEG	115	10.6313	18.4355	4.65474	9.22606	0.407005
TILS.HIGH	HER2.NEG.ER.POS	19	5.57098	17.575	0.0157208	0.947845	0.0510881
TILS.LOW	HER2.NEG.ER.POS	115	15.1826	26.3411	1.16575	13.3851	0.0510881
TILS.HIGH	HER2.POS.ER.NEG	19	63.9542	36.5831	79.1209	61.5256	0.0393697
TILS.LOW	HER2.POS.ER.NEG	115	38.0897	42.1142	11.3536	90.2421	0.0393697
TILS.HIGH	HER2.POS.ER.POS	19	19.5087	31.326	5.50459	17.2029	0.176187
TILS.LOW	HER2.POS.ER.POS	115	36.0957	36.6244	26.986	75.9917	0.176187
TILS.HIGH	HER2-ENRICHED	19	62.2468	35.6633	76.1381	57.3982	0.0153519
TILS.LOW	HER2-ENRICHED	115	34.5342	39.8771	8.83171	81.5191	0.0153519
TILS.HIGH	LUM_A	19	5.85401	17.6479	0.343348	0.89732	0.0523399
TILS.LOW	LUM_A	115	14.3202	23.7929	1.33202	14.7277	0.0523399
TILS.HIGH	LUM_B	19	21.3267	30.954	8.86076	14.8849	0.0483755
TILS.LOW	LUM_B	115	41.5946	35.4952	35.5932	72.7744	0.0483755
TILS.HIGH	percent.ER.cells.mihc	19	25.0797	35.9154	5.98756	36.0089	0.0693186
TILS.LOW	percent.ER.cells.mihc	115	51.2784	41.809	70.5736	90.1361	0.0693186
TILS.HIGH	percent.HER2.cells.mihc	19	83.4629	23.8437	93.6514	14.1453	0.655255
TILS.LOW	percent.HER2.cells.mihc	115	74.186	32.4077	91.4254	38.4189	0.655255
TILS.HIGH	percent.Ki67.cells.mihc	19	18.6285	16.808	14.3818	19.3602	0.885888
TILS.LOW	percent.Ki67.cells.mihc	115	17.7321	13.1304	16.688	19.2655	0.885888
TILS.HIGH	percent.PR.cells.mihc	19	12.6411	27.1279	2.35966	4.59353	0.0491053
TILS.LOW	percent.PR.cells.mihc	115	23.9049	30.0458	9.62072	35.287	0.0491053
TILS.HIGH	TN	19	10.5725	14.4044	5.32328	9.99153	0.26707
TILS.LOW	TN	115	9.55038	17.1589	3.968	8.42748	0.26707
Supplementary Table S7. Phenotype and biomarker expression distribution according to inflamed (TILS HIGH) and non-inflamed (TILS LOW) tumors.

### Sheet: Supp Table S8
VARIABLE	variable	n	mean	sd	median	IQR	p.value
SCR	PERC_CONN_CD8_9	41	0.632659	1.82771	0	0	0.148649
W2D15	PERC_CONN_CD8_9	41	0.142503	0.540625	0	0	0.148649
SCR	PERC_CONN_CD8_6	41	10.0141	11.3479	2.38095	18.5567	0.16738
W2D15	PERC_CONN_CD8_6	41	5.12079	6.89603	1.15607	8.84098	0.16738
SCR	PERC_CONN_CD8_5	41	2.93157	6.67551	0.243506	2.66667	0.180039
W2D15	PERC_CONN_CD8_5	41	1.57413	3.90167	0	0.431655	0.180039
SCR	PERC_CONN_CD8_14	41	2.58674	8.12187	0.243506	1.48515	0.272627
W2D15	PERC_CONN_CD8_14	41	3.56797	12.0464	0.0408608	0.646552	0.272627
SCR	PERC_CONN_CD8_10	41	0.115023	0.249292	0	0.04158	0.345657
W2D15	PERC_CONN_CD8_10	41	0.0517503	0.120073	0	0	0.345657
SCR	PERC_CONN_CD8_7	41	9.28994	17.3685	0.236967	10.2298	0.372382
W2D15	PERC_CONN_CD8_7	41	12.8807	20.5477	1.02538	13.3333	0.372382
SCR	PERC_CONN_CD8_12	41	0.63616	1.5352	0	0.297619	0.425753
W2D15	PERC_CONN_CD8_12	41	0.694232	1.48648	0.0986193	0.700191	0.425753
SCR	PERC_CONN_CD8_16	41	10.0935	13.6457	3.20513	15.1791	0.46916
W2D15	PERC_CONN_CD8_16	41	11.4985	13.4535	5.69307	18.2337	0.46916
SCR	PERC_CONN_CD8_8	41	32.7212	32.5487	17.5686	64.7158	0.485845
W2D15	PERC_CONN_CD8_8	41	35.5687	36.0722	21.8543	70.6165	0.485845
SCR	PERC_CONN_CD8_1	41	2.99496	6.28012	0	1.4377	0.495073
W2D15	PERC_CONN_CD8_1	41	0.878565	2.46626	0	0.415225	0.495073
SCR	PERC_CONN_CD8_13	41	1.0928	3.95526	0	0	0.514197
W2D15	PERC_CONN_CD8_13	41	0.603739	2.71413	0	0.0179986	0.514197
SCR	PERC_CONN_CD8_15	41	4.16987	11.3968	0	0.947867	0.617618
W2D15	PERC_CONN_CD8_15	41	8.55932	21.4729	0	2.70775	0.617618
SCR	PERC_CONN_CD8_4	41	2.55529	7.37428	0.204415	1.28866	0.688812
W2D15	PERC_CONN_CD8_4	41	2.25504	8.74711	0.359971	1.63934	0.688812
SCR	PERC_CONN_CD8_2	41	1.19142	5.11724	0	0.303834	0.803416
W2D15	PERC_CONN_CD8_2	41	0.591989	2.41587	0	0.230734	0.803416
SCR	PERC_CONN_CD8_11	41	6.20524	17.4563	0	1.64706	0.871964
W2D15	PERC_CONN_CD8_11	41	4.47553	12.1021	0	1.03245	0.871964
SCR	PERC_CONN_CD8_3	41	12.7695	23.3997	0.074129	7.98274	0.992167
W2D15	PERC_CONN_CD8_3	41	11.5366	22.1724	0.153807	6.66667	0.992167
Supplementary Table S8. CD8-tumor cell connection changes during treatment.

### Sheet: Supp Table S9
VARIABLE	variable	n	mean	sd	median	IQR	p.value
SCR	AFF_CD8_CLASS1	24	0.327766	0.518707	0.106008	0.388112	0.105972
W2D15	AFF_CD8_CLASS1	17	0.737708	1.15344	0.339535	0.589744	0.105972
SCR	AFF_CD8_CLASS2	27	0.437344	0.629622	0.22619	0.44958	0.156989
W2D15	AFF_CD8_CLASS2	23	0.757245	0.958073	0.6	0.849612	0.156989
SCR	AFF_CD8_CLASS3	26	0.35237	0.495919	0.16359	0.416936	0.135846
W2D15	AFF_CD8_CLASS3	25	0.691347	0.899148	0.273504	0.901718	0.135846
SCR	AFF_CD8_CLASS4	29	0.409094	0.512595	0.307692	0.443872	0.0579613
W2D15	AFF_CD8_CLASS4	34	0.922201	1.04937	0.596733	0.9231	0.0579613
SCR	AFF_CD8_CLASS5	27	0.482619	0.734881	0.217718	0.526559	0.590928
W2D15	AFF_CD8_CLASS5	23	0.558067	0.686357	0.380952	0.85271	0.590928
SCR	AFF_CD8_CLASS6	35	0.529983	0.649415	0.275536	0.675598	0.181848
W2D15	AFF_CD8_CLASS6	34	0.788116	0.904798	0.5044	0.793866	0.181848
SCR	AFF_CD8_CLASS7	25	0.337543	0.521959	0.105263	0.384722	0.0296863
W2D15	AFF_CD8_CLASS7	28	0.637408	0.770188	0.344086	0.612815	0.0296863
SCR	AFF_CD8_CLASS8	37	0.550009	0.691776	0.321574	0.585131	0.0177016
W2D15	AFF_CD8_CLASS8	40	1.03149	1.09412	0.603768	1.12562	0.0177016
SCR	AFF_CD8_CLASS9	17	0.539992	0.804446	0.047619	0.888889	0.333621
W2D15	AFF_CD8_CLASS9	11	0.145981	0.297218	0	0.132315	0.333621
SCR	AFF_CD8_CLASS10	17	1.06966	1.46674	0.444444	1.5	0.771055
W2D15	AFF_CD8_CLASS10	12	0.922226	1.53261	0.321429	0.755495	0.771055
SCR	AFF_CD8_CLASS11	19	0.530358	0.810375	0.1	0.760188	0.929885
W2D15	AFF_CD8_CLASS11	19	0.491894	0.617037	0.239991	1.04735	0.929885
SCR	AFF_CD8_CLASS12	30	0.417755	0.467178	0.33046	0.719457	0.275096
W2D15	AFF_CD8_CLASS12	32	0.828329	1.1449	0.428571	0.908163	0.275096
SCR	AFF_CD8_CLASS13	15	0.216537	0.437679	0.0248668	0.17743	0.177218
W2D15	AFF_CD8_CLASS13	17	0.628423	0.800435	0.0769231	1	0.177218
SCR	AFF_CD8_CLASS14	36	1.1758	1.50564	0.5	1.74824	0.516425
W2D15	AFF_CD8_CLASS14	31	0.888915	1.15442	0.428571	1.2	0.516425
SCR	AFF_CD8_CLASS15	23	0.587287	0.82194	0.185185	0.785268	0.822555
W2D15	AFF_CD8_CLASS15	24	0.610787	0.940701	0.177035	0.730608	0.822555
SCR	AFF_CD8_CLASS16	37	0.937662	0.980084	0.583333	1.21905	0.646353
W2D15	AFF_CD8_CLASS16	40	1.07757	1.17738	0.6122	1.13708	0.646353
Supplementary Table S9. CD8 affinity to the different phenotype changes during treatment.

### Sheet: Supp Table S10
	VARIABLE	variable	n	mean	sd	median	IQR	p.value
RESPONSE	NO	RATIO.CD8.TC	33	3.19543	6.33272	0.5386	1.24992	0.013544
RESPONSE	SI	RATIO.CD8.TC	9	12.0403	16.2308	4.25433	10.872	0.013544
RESPONSE	NO	NORM.CONN.CD8.HER2POS	33	0.473497	0.697771	0.22239	0.448265	0.0214995
RESPONSE	SI	NORM.CONN.CD8.HER2POS	9	1.25751	1.18354	0.757877	1.27436	0.0214995
RESPONSE	NO	NORM.CONN.CD8.TC	33	0.611761	0.759419	0.316614	0.552855	0.0233458
RESPONSE	SI	NORM.CONN.CD8.TC	9	1.70238	1.40688	1.10323	2.02203	0.0233458
RESPONSE	NO	AFF_CD8_CLASS4	28	0.629069	0.779634	0.389961	0.713454	0.0239953
RESPONSE	SI	AFF_CD8_CLASS4	7	1.96299	1.34098	2.4	2.07955	0.0239953
RESPONSE	NO	AFF_CD8_CLASS16	32	0.765937	0.855605	0.461644	0.786779	0.0243137
RESPONSE	SI	AFF_CD8_CLASS16	9	2.08091	1.58466	1.6683	2.69697	0.0243137
RESPONSE	NO	AFF_CD8_CLASS6	27	0.572581	0.757226	0.282759	0.578374	0.0248902
RESPONSE	SI	AFF_CD8_CLASS6	8	1.42145	1.08306	1.05012	1.41512	0.0248902
RESPONSE	NO	AFF_CD8_CLASS8	32	0.801109	0.936494	0.480455	0.697957	0.0263558
RESPONSE	SI	AFF_CD8_CLASS8	9	1.74534	1.32817	1.02	1.89663	0.0263558
RESPONSE	NO	AFF_CD8_CLASS7	22	0.487743	0.655427	0.247085	0.385018	0.0333227
RESPONSE	SI	AFF_CD8_CLASS7	6	1.18618	0.969039	0.718253	1.32353	0.0333227
RESPONSE	NO	AFF_CD8_CLASS13	15	0.445546	0.653946	0.0625	0.909091	0.0390483
RESPONSE	SI	AFF_CD8_CLASS13	2	2	0	2	0	0.0390483
RESPONSE	NO	NORM_CONN_CD8_8	33	0.312482	0.621851	0.0341332	0.274062	0.0399169
RESPONSE	SI	NORM_CONN_CD8_8	9	0.99535	1.23885	0.658997	1.23485	0.0399169
RESPONSE	NO	AFF_CD8_CLASS11	15	0.371432	0.611009	0.0512821	0.276313	0.0501586
RESPONSE	SI	AFF_CD8_CLASS11	4	0.943627	0.444464	1.1	0.393627	0.0501586
RESPONSE	NO	AFF_CD8_CLASS3	20	0.528667	0.802718	0.250719	0.579962	0.0569027
RESPONSE	SI	AFF_CD8_CLASS3	5	1.34207	1.06231	1.32	0.798969	0.0569027
RESPONSE	NO	NORM_CONN_CD8_16	33	0.0572205	0.0922592	0.0140235	0.0609927	0.0805463
RESPONSE	SI	NORM_CONN_CD8_16	9	0.354345	0.539503	0.0843882	0.524392	0.0805463
RESPONSE	NO	NORM.CONN.CD8.HER2NEG	33	0.138263	0.276506	0.0414921	0.114208	0.0861706
RESPONSE	SI	NORM.CONN.CD8.HER2NEG	9	0.444863	0.623956	0.338235	0.471362	0.0861706
RESPONSE	NO	NORM_CONN_CD8_2	33	0.00429061	0.0151235	0	0.000897666	0.0976967
RESPONSE	SI	NORM_CONN_CD8_2	9	0.00309967	0.009299	0	0	0.0976967
RESPONSE	NO	AFF_CD8_CLASS14	26	0.746808	1.07729	0.387108	0.8125	0.147898
RESPONSE	SI	AFF_CD8_CLASS14	6	1.43989	1.32448	1.2381	1.36905	0.147898
RESPONSE	NO	AFF_CD8_CLASS12	28	0.649393	1.03647	0.373016	0.72037	0.170636
RESPONSE	SI	AFF_CD8_CLASS12	5	1.66471	1.40727	2.16667	2.4902	0.170636
RESPONSE	NO	NORM_CONN_CD8_1	33	0.00263773	0.00773197	0	0.00223138	0.176432
RESPONSE	SI	NORM_CONN_CD8_1	9	0.000793191	0.00237957	0	0	0.176432
RESPONSE	NO	AFF_CD8_CLASS2	19	0.745612	0.825201	0.647059	0.712302	0.219239
RESPONSE	SI	AFF_CD8_CLASS2	4	0.8125	1.625	0	0.8125	0.219239
RESPONSE	NO	AFF_CD8_CLASS10	11	0.733338	1.45355	0.214286	0.561134	0.243243
RESPONSE	SI	AFF_CD8_CLASS10	1	3	#N/A	3	0	0.243243
RESPONSE	NO	NORM_CONN_CD8_5	33	0.00617923	0.0138648	0	0.00355973	0.262098
RESPONSE	SI	NORM_CONN_CD8_5	9	0.000330955	0.00067423	0	0.000207297	0.262098
RESPONSE	NO	NORM_CONN_CD8_6	33	0.0451217	0.0837333	0.003861	0.0500787	0.284614
RESPONSE	SI	NORM_CONN_CD8_6	9	0.077437	0.137591	0.00490196	0.0875786	0.284614
RESPONSE	NO	NORM_CONN_CD8_12	33	0.00558647	0.015808	0.000316706	0.00392773	0.314474
RESPONSE	SI	NORM_CONN_CD8_12	9	0.00458834	0.0123093	0	0.00108225	0.314474
RESPONSE	NO	NORM_CONN_CD8_14	33	0.0117264	0.0483054	0.00023622	0.00285428	0.495562
RESPONSE	SI	NORM_CONN_CD8_14	9	0.040993	0.0886763	0.000632511	0.0343348	0.495562
RESPONSE	NO	NORM_CONN_CD8_7	33	0.0524039	0.106549	0.000785546	0.0695345	0.509997
RESPONSE	SI	NORM_CONN_CD8_7	9	0.104033	0.201476	0.0167856	0.102941	0.509997
RESPONSE	NO	NORM_CONN_CD8_10	33	0.000271447	0.00066346	0	0	0.521752
RESPONSE	SI	NORM_CONN_CD8_10	9	0.000518403	0.00155521	0	0	0.521752
RESPONSE	NO	NORM_CONN_CD8_15	33	0.0408757	0.143937	0.000158353	0.0052102	0.529142
RESPONSE	SI	NORM_CONN_CD8_15	9	0.00681188	0.0126484	0	0.00490196	0.529142
RESPONSE	NO	AFF_CD8_CLASS9	9	0.0673097	0.0981228	0	0.11811	0.607206
RESPONSE	SI	AFF_CD8_CLASS9	2	0.5	0.707107	0.5	0.5	0.607206
RESPONSE	NO	AFF_CD8_CLASS1	16	0.770524	1.18305	0.346068	0.644452	0.608955
RESPONSE	SI	AFF_CD8_CLASS1	1	0.212644	#N/A	0.212644	0	0.608955
RESPONSE	NO	AFF_CD8_CLASS15	20	0.618222	1.02126	0.172568	0.647275	0.613772
RESPONSE	SI	AFF_CD8_CLASS15	4	0.573611	0.420253	0.647222	0.345833	0.613772
RESPONSE	NO	NORM_CONN_CD8_11	33	0.0209921	0.0643638	0	0.00117855	0.616566
RESPONSE	SI	NORM_CONN_CD8_11	9	0.0372995	0.105585	0	0.00388802	0.616566
RESPONSE	NO	NORM_CONN_CD8_3	33	0.0329269	0.074957	0.00021322	0.010607	0.696964
RESPONSE	SI	NORM_CONN_CD8_3	9	0.0650478	0.116679	0.000621891	0.0714286	0.696964
RESPONSE	NO	NORM_CONN_CD8_13	33	0.00117469	0.00494195	0	5.12138e-05	0.751174
RESPONSE	SI	NORM_CONN_CD8_13	9	0.000187093	0.000514804	0	0	0.751174
RESPONSE	NO	AFF_CD8_CLASS5	18	0.58443	0.746104	0.295405	0.82778	0.821979
RESPONSE	SI	AFF_CD8_CLASS5	5	0.463158	0.459058	0.5	0.815789	0.821979
RESPONSE	NO	NORM_CONN_CD8_4	33	0.0174553	0.054765	0.00102428	0.015444	0.888221
RESPONSE	SI	NORM_CONN_CD8_4	9	0.0114219	0.0178124	0.000771754	0.0217729	0.888221
RESPONSE	NO	NORM_CONN_CD8_9	33	0.000415817	0.00157333	0	0	0.913213
RESPONSE	SI	NORM_CONN_CD8_9	9	0.00012025	0.00036075	0	0	0.913213
Supplementary Table S10. CD8 connectivity and affinity distribution according to responder and non-responder samples.
